# Experimental demonstration of daisy chain gene drive and modelling of daisy suppression systems

**DOI:** 10.1101/2025.09.20.677490

**Authors:** Jialiang Guo, Weizhe Chen, Jackson Champer

## Abstract

CRISPR-based gene drive can address ecological problems by biasing their inheritance coupled with an effector for either population modification of suppression. However, the risk of uncontrolled spread impedes some applications of gene drive. Daisy chain drives have received much attention as a potential approach to overcome this problem. They potentially allow efficient spread in a target population but are ultimately self-limiting. This is achieved by splitting a standard gene drive into multiple dependent elements, where each element can bias the inheritance of another, except one non-driving element. With the successive loss of each chain link, spread of transgenic elements will slow down and eventually stop. Here, we use modelling to assess the population dynamics of suppression daisy chain drives in both panmictic and continuous space models. We find that achieving population elimination through a single release of daisy chain gene drives is possible but difficult, with relatively high requirements for drive performance and release size. These effects are substantially amplified in spatial models. We also constructed two configurations of daisy chain gene drives in *Drosophila melanogaster* as a proof-of-principle. One is a rescue drive for population modification, and the other aims for population suppression by targeting a female fertility gene. Both functioned within expectations at moderate efficiency in individual crosses. However, the system failed to spread in cage populations because of higher than expected fitness costs. Overall, our study demonstrates that daisy chain systems may be promising candidates for both modification and suppression, but challenges remain in both construction and potential deployment in large regions.
