## Supplementary Data Sets for "Experimental demonstration of daisy chain gene drive and modelling of daisy suppression systems"

### Sheet: Data Set 1
Data Set 1 Inheritance rates in double heterozygotes					Group	Phenotype	Genotype (non-target site)	Genotypes(target site)
RG = dsRed + EGFP phenotype					nonDrive-Cas9	RG	nonDrive/+	Cas9/+		nonDrive = non-drive element on chromosome 2L
R = dsRed phenotype					nonDrive-Cas9	R	nonDrive/+	+/+, r1/+, r2/+		Cas9 = Cas9 allele on chromosome 3L
G = EGFP phenotype					nonDrive-Cas9	G	+/+	Cas9/+		AHD = modification element on chromosome 3R
WT = no fluorescence phenotype					nonDrive-Cas9	Wt	+/+	+/+, r1/+, r2/+		Stl = suppression element on chromosome 2R
					Cas9-stl	RG	Cas9/+	Stl/+		+ = wild type allele (no target allele)
					Cas9-stl	R	+/+	Stl/+		r1 = resistance allele, preserves target gene function
					Cas9-stl	G	Cas9/+	+/+, r1/+, r2/+		r2 = resistance allele, disrupts target gene function
					Cas9-stl	Wt	+/+	+/+, r1/+, r2/+
					Cas9-AHD	RG	Cas9/+	AHD/+
					Cas9-AHD	R	+/+	AHD/+
					Cas9-AHD	G	Cas9/+	+/+, r1/+, r2/+
					Cas9-AHD	Wt	+/+	+/+, r1/+, r2/+
All of the following batches are the progeny of nonDrive/+; Cas9/+ with +/+; +/+ , Cas9/+; AHD/+ with +/+ or Cas9/+; Stl/+ with +/+; +/+
Group nonDrive-Cas9-male use nonDrive/+; Cas9/+ males to cross with +/+; +/+ females, group nonDrive-Cas9-female use nonDrive/+; Cas9/+ females to cross with +/+; +/+ males
Group Cas9-stl-male use Cas9/+; Stl/+ males crossed with +/+; +/+ female, Cas9-stl-female use Cas9/+; Stl/+ females to cross with +/+; +/+ males
Group Cas9-AHD-male use Cas9/+; AHD/+ males to cross with +/+ females, Cas9-AHD-female uses Cas9/+; AHD/+ females to cross with +/+ males
Vial	RG	R	G	Wt	Group						Batch Analysis (linear regression with binomial model)
1	31	23	7	6	Cas9-stl-male						Group	Element	Inheritance Rate	Standard error of the mean	p-value (Compared to Mendelian expectation, 0.5)
2	31	29	8	8	Cas9-stl-male						nonDrive-Cas9-male	nondrive element	0.527	0.0232	0.24
3	3	1	0	1	Cas9-stl-male						nonDrive-Cas9-female	nondrive element	0.462	0.0319	0.24
4	31	29	3	4	Cas9-stl-male						nonDrive-Cas9-male	Cas9	0.575	0.023	0.0014
5	22	21	5	7	Cas9-stl-male						nonDrive-Cas9-female	Cas9	0.715	0.0293	< 0.0001
6	23	20	3	4	Cas9-stl-male						Cas9-AHD-male	Cas9	0.482	0.0111	0.11
7	36	35	6	9	Cas9-stl-male						Cas9-AHD-female	Cas9	0.448	0.0195	0.0085
8	24	15	4	8	Cas9-stl-male						Cas9-AHD-male	Modification element	0.833	0.0141	< 0.0001
1	42	39	4	9	Cas9-stl-Female						Cas9-AHD-female	Modification element	0.847	0.0119	< 0.0001
3	40	40	7	4	Cas9-stl-Female						Cas9-stl-male	Cas9	0.519	0.0234	0.42
4	49	35	3	4	Cas9-stl-Female						Cas9-stl-Female	Cas9	0.501	0.0183	0.97
5	32	48	7	3	Cas9-stl-Female						Cas9-stl-male	Suppression element	0.818	0.018	< 0.0001
6	36	30	6	8	Cas9-stl-Female						Cas9-stl-Female	Suppression element	0.887	0.0116	< 0.0001
8	41	39	4	7	Cas9-stl-Female
9	33	37	1	4	Cas9-stl-Female
10	29	30	3	3	Cas9-stl-Female
11	34	27	2	5	Cas9-stl-Female
1	83	131	73	0	Cas9-AHD-male						Pooled Analysis
2	65	122	30	0	Cas9-AHD-male						Group	Element	Inheritance Rate	Standard error of the mean	p-value (Compare to Mendelian expectation 0.5, Binomial test)
3	102	137	30	0	Cas9-AHD-male						nonDrive-Cas9-male	nondrive element	0.526998	0.0232031	0.26
4	87	142	45	0	Cas9-AHD-male						nonDrive-Cas9-female	nondrive element	0.463333	0.0287898	0.22
5	75	125	26	0	Cas9-AHD-male						nonDrive-Cas9-male	Cas9	0.574514	0.0229775	< 0.00001
7	75	138	51	0	Cas9-AHD-male						nonDrive-Cas9-female	Cas9	0.713333	0.026108	< 0.00001
8	36	61	22	0	Cas9-AHD-male						Cas9-AHD-male	Cas9	0.482443	0.0109591	0.11
11	36	75	22	0	Cas9-AHD-male						Cas9-AHD-female	Cas9	0.447712	0.016412	0.0017
12	42	65	22	0	Cas9-AHD-male						Cas9-AHD-male	Modification element	0.829245	0.0082528	< 0.00001
13	47	80	34	0	Cas9-AHD-male						Cas9-AHD-female	Modification element	0.847495	0.0118656	< 0.00001
1	61	63	17	5	Cas9-AHD-female						Cas9-stl-male	Cas9	0.5186	0.0233728	0.45
2	44	83	19	5	Cas9-AHD-female						Cas9-stl-Female	Cas9	0.500671	0.0183186	1
3	21	37	5	5	Cas9-AHD-female						Cas9-stl-male	Suppression element	0.818381	0.0180344	< 0.00001
6	39	54	11	2	Cas9-AHD-female						Cas9-stl-Female	Suppression element	0.887248	0.0115879	< 0.00001
8	13	19	4	1	Cas9-AHD-female
9	15	28	11	5	Cas9-AHD-female
10	23	30	3	2	Cas9-AHD-female
12	12	20	11	0	Cas9-AHD-female
13	41	88	13	5	Cas9-AHD-female
14	35	52	13	3	Cas9-AHD-female
1	17	14	14	5	nonDrive-Cas9-male
2	16	11	11	14	nonDrive-Cas9-male
4	15	12	10	8	nonDrive-Cas9-male
5	19	15	15	11	nonDrive-Cas9-male
6	10	5	14	7	nonDrive-Cas9-male
7	10	12	18	11	nonDrive-Cas9-male
8	17	14	18	9	nonDrive-Cas9-male
9	10	10	10	12	nonDrive-Cas9-male
10	11	12	13	8	nonDrive-Cas9-male
12	13	1	5	6	nonDrive-Cas9-male
1	5	2	11	1	nonDrive-Cas9-female
2	11	2	7	5	nonDrive-Cas9-female
3	11	2	16	4	nonDrive-Cas9-female
4	13	7	12	8	nonDrive-Cas9-female
5	7	5	9	4	nonDrive-Cas9-female
6	3	4	9	6	nonDrive-Cas9-female
7	5	2	6	3	nonDrive-Cas9-female
8	9	2	16	5	nonDrive-Cas9-female
9	17	4	8	1	nonDrive-Cas9-female
10	8	6	11	6	nonDrive-Cas9-female
11	8	6	12	1	nonDrive-Cas9-female

### Sheet: Data Set 2
Data Set 2 Inheritance rates in triple heterozygotes					Group	Phenotype	Genotype (nonDrive site)	Genotypes(Cas9 site)	Genotype (AHD site)
RbRG = dsRed (body) + dsRed + EGFP phenotype (eye)					Suppression	RbRG	nonDrive/+	Cas9/+	Stl/+			nonDrive = non-drive element on chromosome 2L
RbG = dsRed (body) + EGFP phenotype (eye)					Suppression	RbG	nonDrive/+	Cas9/+	+/+, r1/+			Cas9 = Cas9 allele on chromosome 3L
RbR = dsRed (body) + dsRed phenotype (eye)					Suppression	RbR	nonDrive/+	+/+, r1/+, r2/+	Stl/+			AHD = modification element on chromosome 3R
RbWT = dsRed (body) + no fluroscence phenotype (eye)					Suppression	RbWT	nonDrive/+	+/+, r1/+, r2/+	+/+, r1/+			Stl = suppression element on chromosome 2R
RG = dsRed + EGFP phenotype (eye)					Suppression	RG	+/+	Cas9/+	Stl/+			r1 = resistance allele, preserves target gene function
R = dsRed phenotype (eye)					Suppression	R	+/+	+/+, r1/+, r2/+	Stl/+			r2 = resistance allele, disrupts target gene function
G = EGFP phenotype (eye)					Suppression	G	+/+	Cas9/+	+/+, r1/+
WT = no fluorescence phenotype (eye)					Suppression	WT	+/+	+/+, r1/+, r2/+	+/+, r1/+
					Modification	RbRG	nonDrive/+	Cas9/+	AHD/+
					Modification	RbG	nonDrive/+	Cas9/+	+/+, r1/+
					Modification	RbR	nonDrive/+	+/+, r1/+, r2/+	AHD/+
					Modification	RbWT	nonDrive/+	+/+, r1/+, r2/+	+/+, r1/+
					Modification	RG	+/+	Cas9/+	AHD/+
					Modification	R	+/+	+/+, r1/+, r2/+	AHD/+
					Modification	G	+/+	Cas9/+	+/+, r1/+
					Modification	WT	+/+	+/+, r1/+, r2/+	+/+, r1/+
Group Suppression-Female uses nonDrive/+; Cas9/+; Suppression element/+ females to cross with +/+; +/+; +/+ males
Group Suppression-male uses nonDrive/+; Cas9/+; Suppression element/+ males to cross with +/+; +/+; +/+ females
Group Modification-female uses nonDrive/+; Cas9/+; Modification element/+ females to cross with +/+; +/+; +/+ males
Group Modification-male uses nonDrive/+; Cas9/+; Modification element/+ males to cross with +/+; +/+; +/+ females
RbRG	RbR	RbG	RbWT	RG	R	G	WT	Group					Batch Analysis (linear regression with binomial model)
33	5	4	0	32	10	7	3	Suppression-female					Group		Inheritance Rate	Standard error of the mean	p-value (Compared to Mendelian expectation, 0.5)
16	2	0	0	12	3	0	0	Suppression-female					Modification-female-nonDrive		0.457	0.0344	0.21
6	1	2	0	6	4	3	0	Suppression-female					Modification-male-nonDrive		0.48	0.0201	0.31
7	0	0	0	5	1	2	2	Suppression-female					Modification-female-Cas9		0.772	0.0435	<0.0001
16	1	1	0	9	2	2	3	Suppression-female					Modification-male-Cas9		0.684	0.0239	<0.0001
31	4	5	2	26	5	12	3	Suppression-female					Modification-female-AHD		0.865	0.0289	<0.0001
18	7	2	4	19	6	1	1	Suppression-female					Modification-male-AHD		0.822	0.0167	<0.0001
17	8	2	2	10	4	5	1	Suppression-female					Suppression-female-nonDrive		0.5	0.0234	1
7	1	1	0	4	1	0	0	Suppression-female					Suppression-male-nonDrive		0.466	0.0152	0.025
6	3	3	1	13	1	2	2	Suppression-female					Suppression-female-Cas9		0.79	0.0203	<0.0001
9	1	0	0	4	2	0	0	Suppression-female					Suppression-male-Cas9		0.656	0.0238	<0.0001
17	14	0	0	14	4	11	6	Suppression-male					Suppression-female-Stl		0.842	0.0269	<0.0001
23	18	0	0	22	17	7	7	Suppression-male					Suppression-male-Stl		0.814	0.0188	<0.0001
22	6	0	0	18	4	14	7	Suppression-male
25	9	0	0	19	12	9	8	Suppression-male
24	9	0	0	11	9	7	7	Suppression-male					Pooled Analysis
20	7	0	0	22	13	6	3	Suppression-male					Group		Inheritance Rate	Standard error of the mean	p-value (Compare to Mendelian expectation 0.5, Binomial test)
9	1	0	0	2	2	8	5	Suppression-male					Modification-female-nonDrive		0.454106	0.0343576	0.3
11	6	0	0	9	6	7	3	Suppression-male					Modification-male-nonDrive		0.480282	0.0187501	0.31
31	17	0	0	13	23	7	8	Suppression-male					Modification-female-Cas9		0.747619	0.029975	<0.0001
21	8	0	0	10	9	1	3	Suppression-male					Modification-male-Cas9		0.678873	0.0175228	<0.0001
14	4	0	0	18	0	4	1	Suppression-male					Modification-female-AHD		0.857143	0.0241473	<0.0001
38	24	0	0	15	15	12	11	Suppression-male					Modification-male-AHD		0.813918	0.0146054	<0.0001
37	20	0	0	31	9	13	5	Suppression-male					Suppression-female-nonDrive		0.5	0.0234146	1
30	19	0	0	18	14	13	8	Suppression-male					Suppression-male-nonDrive		0.465804	0.0151649	0.026
4	0	0	0	2	0	1	0	Suppression-male					Suppression-female-Cas9		0.789474	0.0190915	<0.0001
11	5	0	0	10	3	2	0	Suppression-male					Suppression-male-Cas9		0.640481	0.0145882	<0.0001
3	2	0	0	3	1	0	0	Modification-female					Suppression-female-Stl		0.828947	0.0179516	<0.0001
6	2	1	0	6	4	0	3	Modification-female					Suppression-male-Stl		0.81146	0.0118911	<0.0001
2	0	0	0	0	0	0	0	Modification-female
9	1	0	0	11	0	1	0	Modification-female
6	0	0	0	8	0	1	1	Modification-female
2	1	1	0	3	2	0	0	Modification-female
3	0	0	0	6	0	0	0	Modification-female
3	3	2	3	5	2	1	1	Modification-female
1	0	2	0	6	0	1	0	Modification-female
3	2	1	0	3	2	0	1	Modification-female
3	0	0	0	1	1	0	1	Modification-female
3	0	0	0	3	0	0	0	Modification-female
3	1	0	0	1	1	1	0	Modification-female
1	2	1	0	2	2	1	0	Modification-female
2	0	0	1	7	1	1	1	Modification-female
2	2	0	0	3	0	0	1	Modification-female
5	2	0	0	5	1	0	1	Modification-female
2	2	0	0	3	0	1	0	Modification-female
1	2	0	0	2	0	0	0	Modification-female
2	0	0	0	1	0	0	0	Modification-female
14	2	0	3	25	3	0	2	Modification-male
5	3	2	0	7	0	1	1	Modification-male
22	3	2	3	16	1	2	9	Modification-male
10	6	0	0	11	7	1	7	Modification-male
16	7	2	4	15	4	0	4	Modification-male
6	3	2	0	11	2	1	1	Modification-male
20	7	2	4	29	14	1	6	Modification-male
11	8	0	2	4	2	1	7	Modification-male
2	1	0	0	5	2	0	0	Modification-male
20	5	0	2	17	0	0	2	Modification-male
3	0	0	1	7	1	1	1	Modification-male
23	11	1	4	22	1	4	9	Modification-male
16	7	0	0	17	2	3	9	Modification-male
31	12	1	7	32	6	1	7	Modification-male
18	4	0	3	18	5	1	1	Modification-male

### Sheet: Data Set 3
Data Set 3 Cage data						Phenotype	Genotype (nonDrive site)	Genotypes(Cas9 site)	Genotype (AHD site)
RbRG = dsRed (body) + dsRed + EGFP phenotype (eye)						RbRG	nonDrive/nonDrive, nonDrive/+	Cas9/Cas9, Cas9/+, Cas9/r1, Cas9/r2	AHD/AHD, AHD/+,AHD/r1			nonDrive = non-drive element on chromosome 2L
RbG = dsRed (body) + EGFP phenotype (eye)						RbG	nonDrive/nonDrive, nonDrive/+	Cas9/Cas9, Cas9/+, Cas9/r1, Cas9/r2	+/+, r1/+, r1/r1			Cas9 = Cas9 allele on chromosome 3L
RbR = dsRed (body) + dsRed phenotype (eye)						RbR	nonDrive/nonDrive, nonDrive/+	+/+, r1/+, r1/r1, r2/+	AHD/AHD, AHD/+,AHD/r1			AHD = modification element on chromosome 3R
RbWT = dsRed (body) + no fluroscence phenotype (eye)						RbWT	nonDrive/nonDrive, nonDrive/+	+/+, r1/+, r1/r1, r2/+	+/+, r1/+, r1/r1			r1 = resistance allele, preserves target gene function
RG = dsRed + EGFP phenotype (eye)						RG	+/+	Cas9/Cas9, Cas9/+, Cas9/r1, Cas9/r2	AHD/AHD, AHD/+,AHD/r1			r2 = resistance allele, disrupts target gene function
R = tdsRed phenotype (eye)						R	+/+	+/+, r1/+, r1/r1, r2/+	AHD/AHD, AHD/+,AHD/r1
G = EGFP phenotype (eye)						G	+/+	Cas9/Cas9, Cas9/+, Cas9/r1, Cas9/r2	+/+, r1/+, r1/r1
WT = no fluorescence phenotype (eye)						WT	+/+	+/+, r1/+, r1/r1, r2/+	+/+, r1/+, r1/r1
Group A, B, and C indicates three independent cages started with the same condition.
RbRG	RbR	RbG	RbWT	RG	R	G	WT	Generation	Group	Rb Carrier Frequency	R Carrier Frequency	G Carrier Frequency
218	0	0	0	0	0	0	276	0	A	0.441296	0.441296	0.441296
1442	74	0	0	0	0	0	2512	1	A	0.376365	0.376365	0.357994
126	17	6	3	98	15	3	645	2	A	0.166484	0.280394	0.255203
171	30	1	15	178	92	12	1608	3	A	0.10299	0.223541	0.171808
99	60	0	28	195	168	27	1788	4	A	0.0790698	0.220719	0.135729
216	0	0	0	0	0	0	274	0	B	0.440816	0.440816	0.440816
910	27	0	0	0	0	0	1246	1	B	0.429226	0.429226	0.416858
41	4	3	1	49	4	11	229	2	B	0.143275	0.28655	0.304094
13	1	0	1	23	8	0	94	3	B	0.107143	0.321429	0.257143
3	3	0	5	8	0	0	77	4	B	0.114583	0.145833	0.114583
219	0	0	0	0	0	0	276	0	C	0.442424	0.442424	0.442424
894	23	0	0	0	0	0	1391	1	C	0.397314	0.397314	0.387348
55	9	2	1	6	2	3	122	2	C	0.335	0.36	0.33
78	33	0	14	51	23	2	596	3	C	0.156838	0.23212	0.164366
66	69	0	11	100	105	9	1004	4	C	0.107038	0.249267	0.128299

### Sheet: Data Set 4
Data Set 4 Female fertility test
The tested individuals were produced in the same vial and derived from the same parents (nonDrive/+; Cas9/+; Modification element/+ males crossed with +/+; +/+; +/+ females)
Control: +/+; +/+; +/+ females (tested) crossed with +/+; +/+; +/+ males
Drive: nonDrive/+; Cas9/+; Modification element/+ females (tested) crossed with +/+; +/+ males
Parent	Group	num_eggs	num_adults	viability		Batch Analysis (linear regression with binomial model)
10	Drive	24	5	0.208333		Group	Rate	Standard error of the mean
10	Drive	19	6	0.315789		Egg to adult survival (control)	0.946	0.0196
10	Drive	14	2	0.142857		Egg to adult survival (drive)	0.107	0.0216
10	Drive	33	4	0.121212
10	Drive	31	4	0.129032		Pooled Analysis
10	Drive	19	5	0.263158		Group	Rate	Standard error of the mean
10	Drive	10	1	0.1		Egg to adult survival (control)	0.948454	0.0129617
10	Drive	18	2	0.111111		Egg to adult survival (drive)	0.121795	0.0130924
10	Drive	26	2	0.0769231
10	Drive	15	3	0.2
10	Drive	28	3	0.107143
10	Drive	26	2	0.0769231
10	Drive	4	0	0
10	Drive	11	3	0.272727
10	Drive	14	3	0.214286
10	Drive	41	10	0.243902
10	Drive	9	1	0.111111
10	Drive	7	4	0.571429
10	Control	32	34	1.0625
10	Control	23	24	1.04348
10	Control	35	26	0.742857
10	Control	18	20	1.11111
10	Control	18	18	1
10	Control	35	36	1.02857
10	Control	12	9	0.75
10	Control	0	4
9	Drive	51	4	0.0784314
9	Drive	25	0	0
9	Drive	19	2	0.105263
9	Drive	0	0	0
9	Drive	10	0	0
9	Drive	14	0	0
9	Drive	33	4	0.121212
9	Drive	14	3	0.214286
9	Drive	14	0	0
9	Control	43	52	1.2093
9	Control	29	24	0.827586
14	Drive	65	2	0.0307692
14	Drive	20	1	0.05
14	Drive	10	0	0
14	Control	33	28	0.848485
14	Control	18	16	0.888889
14	Control	10	9	0.9
Note: due to undercounting of eggs, fecundity will be slightly underestimated, and egg viability will be slightly overestimated
